# An RFX transcription factor regulated ciliogenesis in the progenitors of choanoflagellates and animals

**DOI:** 10.1101/2022.11.11.515474

**Authors:** Maxwell C. Coyle, Adia M. Tajima, Fredrick Leon, Semil P. Choksi, Ally Yang, Sarah Espinoza, Timothy R. Hughes, Jeremy F. Reiter, David S. Booth, Nicole King

## Abstract

Little is known about the origins of the transcriptional modules that coordinate cell-type specific functions in animals. The controlled expression of one cellular feature – the cilium – was likely critical during early animal evolution. Two key transcription factors, RFX and FoxJ1, coordinate ciliogenesis in animals but are absent from the genomes of most other ciliated eukaryotes, raising the question of how the transcriptional regulation of ciliogenesis has evolved. To reconstruct the evolution of the RFX/FoxJ1 transcriptional module and its role in the regulation of ciliogenesis, we investigated RFX and FoxJ1 function in one of the closest living relatives of animals, the choanoflagellate *Salpingoeca rosetta*. Targeted disruption of the *S. rosetta* RFX homolog *cRFXa* resulted in delayed cell proliferation and aberrant ciliogenesis, marked by the collapse and resorption of nascent cilia. Ciliogenesis genes and *foxJ1* were significantly down-regulated in *cRFXa* mutants, consistent with a pre-animal ancestry for this transcriptional module. We also found that cRFXa protein preferentially binds to a sequence motif that is enriched in the promoters of *S. rosetta* ciliary genes and matches the sequence motif bound by animal RFX proteins. These findings suggest that RFX coordinated ciliogenesis before the divergence of animals and choanoflagellates, and that the deployment of this module may have provided a mechanism to differentiate ciliated and non-ciliated cell types in early animal evolution.
