## Supplementary material for "An RFX transcription factor regulated ciliogenesis in the progenitors of choanoflagellates and animals": SuppFile3_life_history_expression

### Sheet: Sheet1
Salpingoeca rosetta	Accession #	SlowSwimmer1	SlowSwimmer2	SlowSwimmer3	Rosette1	Rosette2	Rosette3	FastSwimmer1	FastSwimmer2	FastSwimmer3	Thecate1	Thecate2	Thecate3	log2FC(SSvsTH)	P-value(SSvsTH)	FDR(SSvsTH)
cRFXa	EGD79943	12.2623	6.18489	6.54423	9.30566	7.34958	7.69235	6.6109	8.52261	9.19283	14.0534	10.3297	11.585	-0.833025	0.00948642	0.0145934
cRFXb	EGD83084	0.394093	0.30802	0.174236	0.265115	0.324755	0.267276	1.00943	0.978003	0.956679	49.0943	29.8062	17.75	-7.12537	1.86628e-30	2.25632e-29
cRFXc	EGD72237	0.858649	0.624587	0.345672	0.883435	0.620446	0.812322	0.464154	0.814798	1.08815	3.27287	3.51417	3.85034	-2.86208	4.81e-17	2.72e-16
FoxJ1	EGD81439	634.599	109.174	178.279	429.135	114.999	179.309	514.329	610.981	471.085	32.399	13.9163	13.6668	8.16199	1.21698e-06	2.95708e-06
