## Supplementary material for "An RFX transcription factor regulated ciliogenesis in the progenitors of choanoflagellates and animals": SuppFile4_gene_editing_information

### Sheet: Sheet1
Gene	Ensembl Accession	gRNA sequence	repair template sequence	truncated protein length	cycloheximide selection	# of editing experiments	# clones genotyped	independent clones obtained
cRFXa	PTSG_10225	GCAAGGCAATGTCATGAACA	CACGCAGGGGGTGCCGAGCTCTGCAGCACCCGTGCAAGGCAATGTCATGATTTATTTAATTAAATAAAACATGGCACCGGGACAACCACAAGCCGGCACCTCAATGCCCATGACACAG	24	no*	4	378 + 12 + 19 + 27**	2
cRFXb	PTSG_12063	ACCATCACCACCATCAACAA	GGAACGGCAGGAGGCAACAAGAGTATGCCGCCCACCATCACCACCATCAATTTATTTAATTAAATAAACAAGGGTCTGTCAGCGCTGATGATGTTGCCAAGAACGTGCGCTTTGAATA	175	yes	1	167	1
cRFXc	PTSG_00258	TTACCTTGGCGTTACACGGA	GACGGAGGCATTTGTTGTGTCGAAGGACAACCCTTACCTTGGCGTTACACTTTATTTAATTAAATAAAGGACGGTGCCGCAGTACGAAATGACAAAGCGGTTCATCTTCGATTACGAC	88	yes	1	96	1
FoxJ1	PTSG_02160	TGCATTGCATCGCACATTGG	GGACAGACTGTTGCAACGCGAGGACGTGCGCAGTGCATTGCATCGCACATTTTATTTAATTAAATAAATGGAGGCGCTGGTGCTCCCGTTGCGTTGGCGATGCTGCTGCGCTTGCTGT	36	yes	1	88	1
*no edited clones were obtained with cycloheximide selection, presumably due to mutant cells being out-competed during the selection phase
**after the 1st experiment, only slow-growing clones were genotyped
