## Supplementary material for "An RFX transcription factor regulated ciliogenesis in the progenitors of choanoflagellates and animals": SuppFile7_RFXmotif_instances

### Sheet: Srosetta
FASTA ID	Sequence	Strand	MotifScore	RelativeToTSS
EGD83503(+)	GTTGGCAACAGC	-	11.3071	17
EGD83502(-)	GCTGTTGCCAAC	+	11.3071	-131
EGD83464(+)	CTTGGCAACACC	-	12.1137	-717
EGD83458(+)	CTTGGCAACTAC	-	11.7158	-536
EGD83398(-)	GTGGTTGCCAAG	+	12.2564	-851
EGD83362(+)	GTTGGCAACAAA	-	11.4619	5
EGD83361(-)	TTTGTTGCCAAC	+	11.4619	-336
EGD83101(+)	TGCGTTGCCAGG	+	11.3065	-257
EGD83093(+)	CTTGGCAACAGA	-	12.5045	-317
EGD83043(+)	GTTGTTGCCAAC	+	11.2846	-757
EGD83044(+)	GTTGTTGCCAAC	+	11.2846	81
EGD83042(-)	GTTGGCAACAAC	-	11.2846	-596
EGD83038(+)	CTTGGCAACACA	-	12.2911	-270
EGD83037(-)	TGTGTTGCCAAG	+	12.2911	-189
EGD82941(+)	GCTGTTGCCAAG	+	12.3272	-59
EGD82940(-)	CTTGGCAACAGC	-	12.3272	14
EGD82926(+)	TGCGTTGCCAAG	+	13.2946	-12
EGD82925(-)	CTTGGCAACGCA	-	13.2946	-23
EGD82916(+)	TGCGTTGCCAAC	+	12.2745	-865
EGD82743(+)	TTTGTTGCCAAG	+	12.482	-789
EGD82697(-)	CCTGGCAACGGC	-	11.3425	-467
EGD82508(+)	GCCGTTGCCAGG	+	11.3425	-897
EGD82497(-)	GCTGTTGCCAAC	+	11.3071	-483
EGD82365(+)	GGTGTTGCCAAG	+	12.1137	135
EGD82364(-)	CTTGGCAACACC	-	12.1137	-200
EGD82359(-)	CTTGGCAACCGA	-	12.4563	-248
EGD82309(+)	TCCGTTGCCAGG	+	11.5199	-536
EGD82285(-)	TGCGTTGCCAAC	+	12.2745	121
EGD82011(-)	GCTGTTGCCAAC	+	11.3071	-133
EGD81933(+)	GCCGTTGCCAGG	+	11.3425	-611
EGD81814(+)	TCAGTTGCCAAG	+	11.9157	-5
EGD81814(+)	GTTGGCAACGGA	-	12.488	-23
EGD81813(-)	TCCGTTGCCAAC	+	12.488	32
EGD81813(-)	CTTGGCAACTGA	-	11.9157	14
EGD81808(+)	GTCGTTGCCAAA	+	11.8826	-710
EGD81758(-)	CTTGGCAACAAC	-	12.3046	51
EGD81736(+)	CTTGGCAACAAA	-	12.482	-156
EGD81735(-)	TTTGTTGCCAAG	+	12.482	-91
EGD81629(+)	GTTGGCAACAAA	-	11.4619	-35
EGD81628(-)	TTTGTTGCCAAC	+	11.4619	-58
EGD81624(+)	GCCGTTGCCAGG	+	11.3425	-522
EGD81615(+)	CTTGGCAACTCA	-	11.7023	-606
EGD81576(+)	TTTGTTGCCAAC	+	11.4619	-50
EGD81575(-)	GTTGGCAACAAA	-	11.4619	92
EGD81534(-)	TTTGTTGCCAAG	+	12.482	-145
EGD81516(-)	GTCGTTGCCAAG	+	13.3081	-902
EGD81470(+)	GCCGTTGCCAAA	+	11.9051	-717
EGD81450(-)	GTTGGCAACGAA	-	12.4654	-67
EGD81395(+)	CTTGGCAACTGC	-	11.7383	25
EGD81394(-)	GCAGTTGCCAAG	+	11.7383	-690
EGD81379(-)	CTTGGCAACAGC	-	12.3272	-312
EGD81282(+)	GTTGGCAACGCA	-	12.2745	-649
EGD81281(+)	GTTGGCAACGCA	-	12.2745	2
EGD81280(-)	TGCGTTGCCAAC	+	12.2745	24
EGD81231(+)	TGGGTTGCCAAG	+	12.2428	-515
EGD81227(+)	TGCGTTGCCAAG	+	13.2946	-313
EGD81149(+)	TCTGTTGCCAAC	+	11.4845	-831
EGD81049(+)	CTTGGCAACACC	-	12.1137	-25
EGD81027(+)	TCCGTTGCCAAA	+	12.0825	-22
EGD81026(-)	TTTGGCAACGGA	-	12.0825	30
EGD80997(+)	GTTGTTGCCAAG	+	12.3046	6
EGD80969(+)	GTTGGCAACGAC	-	12.2881	-236
EGD80968(-)	GTCGTTGCCAAC	+	12.2881	-48
EGD80960(+)	CTTGGCAACAAC	-	12.3046	-97
EGD80944(+)	CTTGGCAACACA	-	12.2911	-216
EGD80943(-)	TGTGTTGCCAAG	+	12.2911	-41
EGD80915(+)	TTTGGCAACGCA	-	11.869	-26
EGD80875(-)	GTTGGCAACGAC	-	12.2881	-134
EGD80676(+)	TCCGTTGCCAAG	+	13.508	8
EGD80667(+)	CTTGGCAACAAA	-	12.482	-147
EGD80666(-)	TTTGTTGCCAAG	+	12.482	0
EGD80493(-)	CTTGGCAACAAC	-	12.3046	-387
EGD80409(+)	GTTGTTGCCAAG	+	12.3046	-105
EGD80408(-)	CTTGGCAACAAC	-	12.3046	-64
EGD80362(+)	GTTGTTGCCAAG	+	12.3046	38
EGD80361(-)	CTTGGCAACAAC	-	12.3046	134
EGD80316(-)	CTTGGCAACCCA	-	12.2428	-222
EGD80207(-)	GGCGTTGCCAAG	+	13.1172	-975
EGD80183(+)	CTTGGCAACAGC	-	12.3272	80
EGD80062(+)	GCTGTTGCCAAC	+	11.3071	-117
EGD80061(-)	GTTGGCAACAGC	-	11.3071	-144
EGD80024(-)	GCTGTTGCCAAC	+	11.3071	-802
EGD79945(+)	TTTGTTGCCAAC	+	11.4619	-589
EGD79499(+)	CTTGGCAACGCA	-	13.2946	-833
EGD79489(-)	CTTGGCAACTGC	-	11.7383	-209
EGD79393(-)	GCTGTTGCCAAC	+	11.3071	-320
EGD79321(+)	CTTGGCAACAGC	-	12.3272	94
EGD79306(+)	CTTGGCAACCAA	-	12.4337	-89
EGD79287(-)	GCCGTTGCCAGG	+	11.3425	-365
EGD79206(+)	CTTGGCAACCAA	-	12.4337	-392
EGD79205(-)	TTGGTTGCCAAG	+	12.4337	-87
EGD79174(+)	CTTGGCAACAAC	-	12.3046	-764
EGD79097(-)	GCTGTTGCCAAG	+	12.3272	10
EGD79051(-)	GCCGTTGCCAAC	+	12.3106	-68
EGD78911(+)	TTTGGCAACGGA	-	12.0825	2
EGD78910(-)	TCCGTTGCCAAA	+	12.0825	-17
EGD78884(+)	CTTGGCAACCCC	-	12.0655	-909
EGD78827(+)	CTTGGCAACCAA	-	12.4337	-205
EGD78816(-)	CTTGGCAACCGC	-	12.2789	-539
EGD78773(+)	GTTGGCAACAAC	-	11.2846	33
EGD78772(-)	GTTGTTGCCAAC	+	11.2846	-128
EGD78722(-)	GTTGGCAACGAC	-	12.2881	-81
EGD78508(-)	GTTGGCAACGAC	-	12.2881	-128
EGD78415(+)	GTTGGCAACAGC	-	11.3071	-686
EGD78405(+)	GGAGTTGCCAAG	+	11.5249	3
EGD78404(-)	CTTGGCAACTCC	-	11.5249	-51
EGD78382(+)	TCTGTTGCCAAC	+	11.4845	-469
EGD78381(-)	GTTGGCAACAGA	-	11.4845	-99
EGD78174(+)	GCTGTTGCCAAC	+	11.3071	-112
EGD78140(-)	TCCGTTGCCAAG	+	13.508	-663
EGD78132(+)	GGAGTTGCCAAG	+	11.5249	-688
EGD78095(+)	GCTGTTGCCAAC	+	11.3071	-234
EGD78094(-)	GTTGGCAACAGC	-	11.3071	-14
EGD78078(-)	TTGGTTGCCAAG	+	12.4337	43
EGD78075(+)	TTTGTTGCCAAC	+	11.4619	-312
EGD78074(-)	GTTGGCAACAAA	-	11.4619	-490
EGD77954(+)	GTGGTTGCCAAG	+	12.2564	-644
EGD77921(+)	GTCGTTGCCAGG	+	11.32	-670
EGD77914(+)	GTTGGCAACAGC	-	11.3071	-766
EGD77913(-)	GCTGTTGCCAAC	+	11.3071	-156
EGD77835(+)	CCTGGCAACGGA	-	11.5199	-214
EGD77801(-)	GTTGGCAACAAC	-	11.2846	-460
EGD77747(-)	GGCGTTGCCAAA	+	11.6917	-480
EGD77746(+)	CTTGGCAACTGC	-	11.7383	5
EGD77721(-)	GTTGGCAACGAA	-	12.4654	-907
EGD77523(+)	GCTGTTGCCAAC	+	11.3071	65
EGD77501(-)	TTGGTTGCCAAC	+	11.4137	-775
EGD77496(+)	GTCGTTGCCAAC	+	12.2881	-9
EGD77373(+)	GTTGGCAACGGC	-	12.3106	-93
EGD77372(-)	GCCGTTGCCAAC	+	12.3106	18
EGD77319(-)	GCCGTTGCCAAG	+	13.3306	-762
EGD77203(+)	GCTGTTGCCAAC	+	11.3071	-231
EGD77202(-)	GTTGGCAACAGC	-	11.3071	18
EGD77117(-)	GCCGTTGCCAAC	+	12.3106	40
EGD77007(+)	GTTGTTGCCAAC	+	11.2846	-397
EGD76958(+)	GTTGGCAACAAA	-	11.4619	5
EGD76846(+)	CCTGGCAACGAC	-	11.32	-345
EGD76787(+)	CTTGGCAACCCA	-	12.2428	-310
EGD76786(-)	TGGGTTGCCAAG	+	12.2428	-95
EGD76784(-)	GGCGTTGCCAAC	+	12.0972	-565
EGD76616(+)	TGAGTTGCCAAG	+	11.7023	-106
EGD76615(-)	CTTGGCAACTCA	-	11.7023	-235
EGD76596(+)	TTGGTTGCCAAC	+	11.4137	-5
EGD76494(-)	GTTGTTGCCAAG	+	12.3046	8
EGD76467(+)	GTTGGCAACAAC	-	11.2846	2
EGD76466(-)	GTTGTTGCCAAC	+	11.2846	4
EGD76448(+)	GTTGTTGCCAAG	+	12.3046	-228
EGD76447(-)	CTTGGCAACAAC	-	12.3046	-93
EGD76431(+)	CTTGGCAACCCA	-	12.2428	-57
EGD76430(-)	TGGGTTGCCAAG	+	12.2428	1
EGD76427(+)	CTTGGCAACGCA	-	13.2946	-43
EGD76426(-)	TGCGTTGCCAAG	+	13.2946	3
EGD76425(+)	TTTGGCAACGGC	-	11.9051	-223
EGD76343(+)	GGAGTTGCCAAG	+	11.5249	-67
EGD76343(+)	TTGGTTGCCAAC	+	11.4137	-5
EGD76342(-)	CTTGGCAACTCC	-	11.5249	30
EGD76342(-)	GTTGGCAACCAA	-	11.4137	-32
EGD76261(-)	CTTGGCAACACC	-	12.1137	-420
EGD76225(+)	GTTGGCAACAGC	-	11.3071	-426
EGD76224(-)	GCTGTTGCCAAC	+	11.3071	89
EGD76178(-)	TTTGTTGCCAAG	+	12.482	-686
EGD76130(-)	TCCGTTGCCAAC	+	12.488	1
EGD76113(-)	TTCGTTGCCAAG	+	13.4855	-794
EGD75985(-)	GCTGTTGCCAAG	+	12.3272	-286
EGD75951(+)	CTTGGCAACAAC	-	12.3046	-105
EGD75950(-)	GTTGTTGCCAAG	+	12.3046	-214
EGD75862(-)	TTCGTTGCCAAA	+	12.06	-486
EGD75848(-)	GCCGTTGCCAAG	+	13.3306	-892
EGD75832(+)	GCTGTTGCCAAG	+	12.3272	-447
EGD75809(-)	GTTGGCAACGCA	-	12.2745	-886
EGD75564(+)	TTTGTTGCCAAC	+	11.4619	2
EGD75563(-)	GTTGGCAACAAA	-	11.4619	-25
EGD75444(+)	GTTGGCAACAAC	-	11.2846	-227
EGD75409(-)	CCTGGCAACGGA	-	11.5199	23
EGD75336(+)	CCTGGCAACGGC	-	11.3425	-385
EGD75259(+)	GCTGTTGCCAAC	+	11.3071	-36
EGD75143(+)	TGGGTTGCCAAG	+	12.2428	170
EGD75142(-)	CTTGGCAACCCA	-	12.2428	-198
EGD75132(+)	CTTGGCAACCCA	-	12.2428	-242
EGD75123(+)	GTTGGCAACAGC	-	11.3071	-275
EGD75112(+)	GTCGTTGCCAAA	+	11.8826	-80
EGD75111(-)	TTTGGCAACGAC	-	11.8826	6
EGD75057(+)	CTTGGCAACCCC	-	12.0655	-32
EGD75056(-)	GGGGTTGCCAAG	+	12.0655	29
EGD75045(+)	GCCGTTGCCAAA	+	11.9051	-6
EGD75044(-)	TTTGGCAACGGC	-	11.9051	-21
EGD75035(+)	GTTGGCAACGAA	-	12.4654	67
EGD75034(-)	TTCGTTGCCAAC	+	12.4654	-30
EGD75029(-)	GCAGTTGCCAAG	+	11.7383	-459
EGD74731(-)	CTTGGCAACGAC	-	13.3081	-599
EGD74692(+)	CTTGGCAACGGC	-	13.3306	-144
EGD74629(+)	GTGGTTGCCAAG	+	12.2564	-61
EGD74628(-)	CTTGGCAACCAC	-	12.2564	44
EGD74554(+)	CTTGGCAACAGC	-	12.3272	-927
EGD74523(+)	GCAGTTGCCAAG	+	11.7383	-508
EGD74522(-)	CTTGGCAACTGC	-	11.7383	38
EGD74463(-)	TCCGTTGCCAAC	+	12.488	-593
EGD74066(+)	GTTGGCAACGGC	-	12.3106	-882
EGD74020(+)	TTTGGCAACGAA	-	12.06	49
EGD73961(+)	GTTGGCAACGCC	-	12.0972	143
EGD73960(-)	GGCGTTGCCAAC	+	12.0972	-192
EGD73946(-)	GCCGTTGCCAAC	+	12.3106	74
EGD73819(+)	GTTGGCAACAAA	-	11.4619	-155
EGD73818(-)	TTTGTTGCCAAC	+	11.4619	-256
EGD73747(-)	CTTGGCAACGGC	-	13.3306	-354
EGD73680(+)	CTTGGCAACCCA	-	12.2428	-776
EGD73499(+)	GGTGTTGCCAAG	+	12.1137	-184
EGD73498(-)	CTTGGCAACACC	-	12.1137	29
EGD73487(+)	GTTGGCAACAGC	-	11.3071	-330
EGD73463(+)	GCTGTTGCCAAC	+	11.3071	21
EGD73417(+)	CTTGGCAACACA	-	12.2911	-313
EGD73416(-)	TGTGTTGCCAAG	+	12.2911	-24
EGD73342(-)	GTAGTTGCCAAG	+	11.7158	-285
EGD73326(+)	CTTGGCAACAAC	-	12.3046	29
EGD73325(-)	GTTGTTGCCAAG	+	12.3046	-79
EGD73025(+)	CTTGGCAACAAA	-	12.482	-93
EGD73024(-)	TTTGTTGCCAAG	+	12.482	12
EGD73018(+)	GCCGTTGCCAAA	+	11.9051	-951
EGD73013(-)	GCAGTTGCCAAG	+	11.7383	-393
EGD72969(-)	TTGGTTGCCAAG	+	12.4337	-311
EGD72877(+)	GCTGTTGCCAAG	+	12.3272	17
EGD72856(-)	GCCGTTGCCAAG	+	13.3306	95
EGD72777(+)	CTTGGCAACCCA	-	12.2428	-683
EGD72776(-)	TGGGTTGCCAAG	+	12.2428	134
EGD72691(-)	TTTGGCAACGGC	-	11.9051	-872
EGD72605(+)	GTTGGCAACGGA	-	12.488	-62
EGD72604(-)	TCCGTTGCCAAC	+	12.488	-88
EGD72603(-)	TCCGTTGCCAAC	+	12.488	35
EGD72583(-)	TTTGGCAACGAC	-	11.8826	-926
EGD72542(+)	TGCGTTGCCAAA	+	11.869	-422
EGD72452(-)	GTTGGCAACAAA	-	11.4619	-493
EGD72378(+)	TTCGTTGCCAAC	+	12.4654	12
EGD72377(-)	GTTGGCAACGAA	-	12.4654	-25
EGD72276(+)	GTTGGCAACAAC	-	11.2846	-279
EGD72275(-)	GTTGTTGCCAAC	+	11.2846	-7
EGD72223(+)	TTTGGCAACGGC	-	11.9051	23
EGD72170(+)	GTCGTTGCCAAG	+	13.3081	-717
EGD72140(+)	CTTGGCAACTGC	-	11.7383	-142
EGD71997(-)	GTCGTTGCCAAA	+	11.8826	-943

### Sheet: Mbrevicollis
FASTA ID	Sequence	Strand	MotifScore	RelativeToTSS
EDQ84096(+)	GTGGGTGCCAAG	-	9.65729	145
EDQ84095(+)	GTGGGTGCCAAG	-	9.65729	-683
EDQ89565(+)	GTCGTTGACAAG	-	9.74566	-95
EDQ89560(+)	CTTGATAACCAT	+	10.273	-976
EDQ89544(+)	CTTGACATCCTC	+	9.73723	-680
EDQ89695(-)	GAGGATGTCAAG	-	9.73723	56
EDQ89661(-)	CTTGACAGCCAA	+	9.9303	-845
EDQ89498(+)	ATTGACAACCAA	+	10.1861	-352
EDQ89636(-)	TTGGTTGTCAAT	-	10.1861	-295
EDQ89618(-)	GTGGCCGTCAAG	-	9.54584	41
EDQ89615(-)	CTTGGCACCCAC	+	9.65729	-265
EDQ89465(+)	GACGTTGTCAAG	-	10.3714	-908
EDQ89579(-)	GTTGTTGTCAAG	-	12.4633	-989
EDQ84108(+)	CTGGTTGCCAAG	-	9.97187	-270
EDQ89858(+)	GAGGTTGGCAAG	-	9.63145	-771
EDQ90022(-)	CTTGACAACGAG	+	10.4707	-167
EDQ89846(+)	CTTGACACCGAC	+	10.1561	138
EDQ90008(-)	GTGGTTGCCAAG	-	12.1547	-986
EDQ89842(+)	CTTGACAACGAG	+	10.4707	-710
EDQ89806(+)	CTGGTTGTCAAA	-	9.54797	-301
EDQ89965(-)	CTTGCCAACAAC	+	9.9609	-295
EDQ89957(-)	CTTGACAACCAT	+	12.6967	-463
EDQ89954(-)	GAGGTTGTCAAG	-	12.1339	148
EDQ89773(+)	GAGGCTGTCAAG	-	9.5243	130
EDQ89772(+)	CTTGACAACAAA	+	10.5872	-546
EDQ89737(+)	GTTGCTGTCAAG	-	9.85375	-595
EDQ89725(+)	CTTGACAGCCTC	+	9.5243	-747
EDQ84127(-)	TTGGCTGTCAAG	-	9.9303	-5
EDQ90203(+)	CTTGTCAACAAC	+	9.55543	-194
EDQ90195(+)	CTTGAAAACCAA	+	10.2201	-868
EDQ90365(-)	TTGGTTTTCAAG	-	10.2201	-114
EDQ90194(+)	GTGGTTGCTAAG	-	9.66062	-772
EDQ90364(-)	CTTAGCAACCAC	+	9.66062	-739
EDQ90190(+)	GTGGTTGGCAAT	-	9.55977	152
EDQ90187(+)	CTGGTTGTCAAG	-	12.2331	-147
EDQ90358(-)	CTTGACAACCAG	+	12.2331	-52
EDQ90186(+)	CTTGGCAGCCAC	+	9.54518	-449
EDQ90179(+)	ATTGTTGTCAAG	-	10.744	-650
EDQ90159(+)	TTGGATGTCAAG	-	10.1432	-537
EDQ90158(+)	CTTGCCAACAAC	+	9.9609	-784
EDQ90153(+)	CTTGATAACCAG	+	9.80943	-107
EDQ90329(-)	CTGGTTATCAAG	-	9.80943	-346
EDQ90326(-)	CTTGACAACCAA	+	12.5399	-5
EDQ90120(+)	CTTGACAACCAA	+	12.5399	42
EDQ90295(-)	TTGGTTGTCAAG	-	12.5399	-510
EDQ90113(+)	GTTGTTGTCAAC	-	9.55946	-294
EDQ90285(-)	CTTGACATCAAC	+	10.0667	-18
EDQ90110(+)	CTTGCCAACCAA	+	10.0374	-162
EDQ90273(-)	GTCCTTGTCAAG	-	9.80205	-152
EDQ90260(-)	CTTGACAATCAC	+	11.4169	-13
EDQ90088(+)	GTGGTCATCAAG	-	9.7317	16
EDQ90258(-)	CTTGATGACCAC	+	9.7317	-711
EDQ90083(+)	CTGGTTTTCAAG	-	9.91342	-125
EDQ90081(+)	CTTGTTGTCAAG	-	10.2804	161
EDQ90079(+)	GAGGCTGTCAAG	-	9.5243	-881
EDQ90074(+)	CTTGCCAACCAA	+	10.0374	-36
EDQ90244(-)	TTGGTTGGCAAG	-	10.0374	-973
EDQ90243(-)	GTGGCCGTCAAG	-	9.54584	-312
EDQ90213(-)	GAGGTTATCAAG	-	9.71016	80
EDQ90560(+)	CTGGTTGCCAAG	-	9.97187	-817
EDQ90749(-)	CTTGGCAACCAT	+	10.4354	-74
EDQ90749(-)	GTGGATGTCAAG	-	12.0194	-621
EDQ90532(+)	CTTGTCAACAAC	+	9.55543	-732
EDQ90530(+)	GTTGACAACGAC	+	9.74969	-748
EDQ90529(+)	ATGGGTGTCAAG	-	10.1993	-86
EDQ90522(+)	CTTGCCAACAAC	+	9.9609	-946
EDQ90521(+)	CTTGACAACAAC	+	12.4633	-219
EDQ90517(+)	GTGGTCGGCAAG	-	9.65298	-529
EDQ90716(-)	GTGGCCGTCAAG	-	9.54584	-114
EDQ90489(+)	CTTGACAGCCTC	+	9.5243	162
EDQ90683(-)	GTGGCTGTCAAG	-	11.8064	164
EDQ90682(-)	GGCGTTGTCAAG	-	9.83242	-364
EDQ90474(+)	CTGGGTGTCAAG	-	9.73568	-419
EDQ90671(-)	CTTGGCAACCAA	+	10.2786	-254
EDQ90648(-)	CTTGCCAACGAC	+	10.1511	-405
EDQ90648(-)	CTTGACAACCGT	+	9.76794	-149
EDQ90621(-)	GTTGACAACCAA	+	9.63601	-521
EDQ90597(-)	CTCGACAACCAC	+	11.2901	-930
EDQ90407(+)	CTCGTTGTCAAG	-	10.4707	-830
EDQ90589(-)	CTTGACAACGAG	+	10.4707	-661
EDQ90586(-)	CTGGTTGTCAAT	-	9.87932	-526
EDQ90405(+)	GTCGTCGTCAAG	-	10.3929	136
EDQ90396(+)	GAGGCTGTCAAG	-	9.5243	-729
EDQ90575(-)	GTTGACAACCAT	+	9.79285	-80
EDQ90389(+)	CTTGGCAACCAT	+	10.4354	148
EDQ90569(-)	ATGGTTGCCAAG	-	10.4354	-471
EDQ90381(+)	CTTGTTGTCAAG	-	10.2804	-613
EDQ84185(-)	GAGGTTATCAAG	-	9.71016	-325
EDQ84183(-)	GCTGTTGTCAAG	-	9.53456	-394
EDQ84194(+)	CTTGACAATCAA	+	9.54073	86
EDQ84235(+)	CTTGACCACCAC	+	10.9878	-831
EDQ84276(+)	GAGGTTGTCAAG	-	12.1339	-860
EDQ84265(+)	CTCGACAACGAC	+	9.52765	-852
EDQ90937(+)	CTGGTTGTCAAG	-	12.2331	-259
EDQ90934(+)	GTTGCTGTCAAG	-	9.85375	124
EDQ91132(-)	CTTGACAGCAAC	+	9.85375	-402
EDQ90922(+)	GCTGTTGTCAAG	-	9.53456	-367
EDQ91120(-)	CTTGACAACAGC	+	9.53456	3
EDQ91106(-)	CTTGACAACCCT	+	9.87557	-902
EDQ90891(+)	GTTGTTGTCAAG	-	12.4633	-125
EDQ91087(-)	CTTGACAACAAC	+	12.4633	-714
EDQ90887(+)	GAGGCTGTCAAG	-	9.5243	-298
EDQ91082(-)	CTTGACAGCCTC	+	9.5243	-557
EDQ91061(-)	ATTGTTGTCAAG	-	10.744	-330
EDQ91047(-)	CTTGGCAACCAG	+	9.97187	-299
EDQ90846(+)	GGCGTTGTCAAG	-	9.83242	-199
EDQ90842(+)	GAGGTTGCCAAG	-	9.87261	-972
EDQ91028(-)	CTTGGCAACCTC	+	9.87261	-212
EDQ91017(-)	CTTGACAACAAC	+	12.4633	-221
EDQ90827(+)	ATGGCTGTCAAG	-	10.0871	10
EDQ91009(-)	ATGGATGTCAAG	-	10.3001	-360
EDQ90817(+)	CTTGACCACCAC	+	10.9878	-543
EDQ90805(+)	CTTGTCAACCAC	+	11.5081	-448
EDQ91003(-)	GTGGTTGACAAG	-	11.5081	-924
EDQ90990(-)	GTGGCCGTCAAG	-	9.54584	-64
EDQ90988(-)	GTCGTTGTCGAG	-	9.52765	103
EDQ90767(+)	CTTGACAACAAG	+	10.2804	-543
EDQ90949(-)	CTTGTTGTCAAG	-	10.2804	-246
EDQ90766(+)	CTTGACAACCAT	+	12.6967	-564
EDQ90948(-)	ATGGTTGTCAAG	-	12.6967	-951
EDQ90763(+)	CTTGACAACGAC	+	12.6536	-528
EDQ90944(-)	GTCGTTGTCAAG	-	12.6536	-377
EDQ90943(-)	GTCGTTGGCAAG	-	10.1511	135
EDQ84345(+)	CTTAACAACAAC	+	9.9692	-619
EDQ84342(+)	GAGGTTGCCAAG	-	9.87261	-77
EDQ84361(-)	CTTGGCAACCTC	+	9.87261	-975
EDQ84358(-)	CTGGATGTCAAG	-	9.83649	-848
EDQ84337(+)	GTCGTTGCCAAG	-	10.3923	193
EDQ84353(-)	TTGGTTGTCAAG	-	12.5399	-922
EDQ84387(+)	GTTGTTGGCAAG	-	9.9609	72
EDQ84436(+)	CTTAACAACCAA	+	10.0457	135
EDQ84426(+)	CTCGACAACCAT	+	9.57081	-497
EDQ84447(-)	GAGGTTGCCAAG	-	9.87261	-804
EDQ84501(+)	TTTGTTGTCAAG	-	10.5872	-22
EDQ84482(+)	GTTGTTGTCAAG	-	12.4633	-583
EDQ84508(-)	CTTGACAACAAC	+	12.4633	-55
EDQ84565(+)	CTTGACGGCCAC	+	9.54584	-281
EDQ84558(+)	GTGGTTGTTAAT	-	9.56808	-342
EDQ84592(-)	ATTAACAACCAC	+	9.56808	-837
EDQ84556(+)	CTTGACATCCAA	+	10.1432	-340
EDQ84582(-)	GTTGTTGTCAAG	-	12.4633	-363
EDQ84651(-)	GTTGTTGACAAG	-	9.55543	-516
EDQ84694(+)	TTTGACAACAAC	+	9.77815	158
EDQ84689(+)	CTCGACAACGAC	+	9.52765	-657
EDQ84674(+)	CTTGACGACCAG	+	9.97253	14
EDQ84712(-)	CTGGTCGTCAAG	-	9.97253	-497
EDQ84672(+)	TTGGGTGTCAAG	-	10.0424	-696
EDQ84766(+)	GCTGTTGTCAAG	-	9.53456	-412
EDQ84754(+)	CAGGTTGTCAAG	-	9.951	-881
EDQ84785(-)	CTTGACAACCTG	+	9.951	-443
EDQ84737(+)	GTGGTTTCCAAG	-	9.83503	-216
EDQ84772(-)	CTTGGAAACCAC	+	9.83503	90
EDQ84735(+)	GTGGTTGTCAAA	-	11.7308	-289
EDQ91388(+)	GTTGTTGCCAAG	-	10.2021	-443
EDQ91631(-)	CTTGGCAACAAC	+	10.2021	-622
EDQ91627(-)	GTGGTCGTTAAG	-	9.66129	-70
EDQ91380(+)	GTTGACAACGAC	+	9.74969	-160
EDQ91369(+)	CTGGTTGGCAAG	-	9.73071	-525
EDQ91614(-)	CTTGCCAACCAG	+	9.73071	-472
EDQ91341(+)	CTTGACCACCAC	+	10.9878	-585
EDQ91333(+)	CTTGACGACCAT	+	10.4361	-815
EDQ91291(+)	TTGGTTGTCAAA	-	9.8547	-709
EDQ91275(+)	CTTGACAACCTC	+	12.1339	170
EDQ91272(+)	CTTGACACCCAA	+	10.0424	-291
EDQ91520(-)	TTGGGTGTCAAG	-	10.0424	-893
EDQ91269(+)	GTTGTTGTCAAG	-	12.4633	-307
EDQ91517(-)	CTTGACAACAAC	+	12.4633	-218
EDQ91509(-)	ATTGCCAACCAC	+	9.55977	123
EDQ91257(+)	GTGGTCATCAAG	-	9.7317	118
EDQ91249(+)	GGGGTTGTCAAG	-	11.5949	-318
EDQ91495(-)	CTTGACAACCCC	+	11.5949	-336
EDQ91243(+)	TTTGACAACCAT	+	10.0115	-76
EDQ91491(-)	ATGGTTGTCAAA	-	10.0115	-498
EDQ91485(-)	CTTGACAGCCTC	+	9.5243	-837
EDQ91476(-)	CTTGACAGCCTC	+	9.5243	-945
EDQ91228(+)	ATGCTTGTCAAG	-	9.84521	-518
EDQ91472(-)	CTTGACAAGCAT	+	9.84521	11
EDQ91214(+)	GTTGTTGTCAAA	-	9.77815	142
EDQ91462(-)	TTTGACAACAAC	+	9.77815	-594
EDQ91457(-)	ATGGATGTCAAG	-	10.3001	-186
EDQ91207(+)	CTTGACAGCCAT	+	10.0871	-692
EDQ91207(+)	CTTGATAACCAA	+	10.1162	-366
EDQ91453(-)	ATGGCTGTCAAG	-	10.0871	11
EDQ91453(-)	TTGGTTATCAAG	-	10.1162	-315
EDQ91178(+)	CTTGACCACCAC	+	10.9878	-611
EDQ91405(-)	CTTGACAACGAA	+	10.7774	-673
EDQ91397(-)	CTTGACAAGGAC	+	9.80205	-295
EDQ84828(+)	TTGCTTGTCAAG	-	9.68837	-958
EDQ84861(-)	CTTGACAACCGC	+	11.4872	-62
EDQ84820(+)	CTTGACAACAAC	+	12.4633	-291
EDQ84860(-)	GTTGTTGTCAAG	-	12.4633	-214
EDQ84812(+)	GTCATTGTCAAG	-	9.65442	-394
EDQ84897(+)	GTGGTTTTCAAG	-	12.0963	-774
EDQ84942(-)	CTTGAAAACCAC	+	12.0963	-286
EDQ84896(+)	CTTGGCAACAAC	+	10.2021	-553
EDQ84888(+)	CTTGACCACCAC	+	10.9878	-655
EDQ84934(-)	GTGGTGGTCAAG	-	10.9878	-173
EDQ85007(+)	CTTGACATCGAC	+	10.2569	-134
EDQ85007(+)	TTGGTTGTCAGG	-	9.55461	-533
EDQ84995(+)	GTGCTTGTCAAG	-	11.5645	-133
EDQ85022(-)	GTCGCTGTCAAG	-	10.044	-299
EDQ85227(-)	CTTGAAAACCTC	+	9.81415	-984
EDQ85169(+)	CTTGGCAACAAC	+	10.2021	-352
EDQ85218(-)	GTTGTTGCCAAG	-	10.2021	-960
EDQ85154(+)	CTTGACAAACAC	+	10.7237	-454
EDQ85143(+)	CTGGTTGTCAAA	-	9.54797	-616
EDQ85189(-)	GAGGTTTTCAAG	-	9.81415	-888
EDQ85183(-)	TTTGACAACCAC	+	11.7308	-514
EDQ85277(+)	TTGGTTGTCAGG	-	9.55461	-558
EDQ85330(-)	CCTGACAACCAA	+	9.55461	5
EDQ85276(+)	GTTGACAACCAA	+	9.63601	-210
EDQ85329(-)	TTGGTTGTCAAC	-	9.63601	-200
EDQ85267(+)	TTTGACAACGAC	+	9.96838	-571
EDQ85255(+)	CTTAACAACCAA	+	10.0457	-21
EDQ85342(+)	GTGGTTGCCAAG	-	12.1547	-634
EDQ85394(-)	CTTGGCAACCAC	+	12.1547	17
EDQ85393(-)	CTTGCCAACAAC	+	9.9609	-201
EDQ85549(-)	GTTGACAACAAC	+	9.55946	-1000
EDQ85491(+)	CTTGACGGCCAC	+	9.54584	-684
EDQ85544(-)	GTGGCCGTCAAG	-	9.54584	84
EDQ85486(+)	CTGGTCGTCAAG	-	9.97253	-620
EDQ85540(-)	CTTGACGACCAG	+	9.97253	-287
EDQ85479(+)	CTTGACAACCTT	+	10.4146	185
EDQ85533(-)	GTGGACGTCAAG	-	9.75876	147
EDQ85516(-)	CTTGACAACAAC	+	12.4633	-58
EDQ85455(+)	TTGCTTGTCAAG	-	9.68837	-562
EDQ85508(-)	CTTGACAAGCAA	+	9.68837	-638
EDQ85454(+)	GTGGTTGTCAGG	-	11.4308	-718
EDQ85504(-)	CTTGTCAACCAT	+	9.78882	-171
EDQ85621(+)	TTTGACAACGAC	+	9.96838	71
EDQ85684(-)	GTCGTTGTCAAA	-	9.96838	-360
EDQ85608(+)	GAGGATGTCAAG	-	9.73723	25
EDQ85607(+)	ACGGTTGTCAAG	-	9.76794	-803
EDQ85635(-)	CTTGACGACAAC	+	10.2027	-573
EDQ85563(+)	GTTGTTGTCAAG	-	12.4633	-780
EDQ85633(-)	CTTGACAACAAC	+	12.4633	-261
EDQ85730(+)	AGGGTTGTCAAG	-	9.87557	-97
EDQ85787(-)	CTTGACAACCCT	+	9.87557	-578
EDQ85727(+)	CTTGACAACCGT	+	9.76794	-190
EDQ85784(-)	ACGGTTGTCAAG	-	9.76794	-615
EDQ85781(-)	GACGTTGTCAAG	-	10.3714	-375
EDQ85720(+)	GTCGTTGGCAAG	-	10.1511	-873
EDQ85779(-)	CTTGCCAACGAC	+	10.1511	-148
EDQ85701(+)	CTTGCCAACCAA	+	10.0374	-102
EDQ85750(-)	TTGGTTGACAAG	-	9.63197	-158
EDQ92261(-)	CTGGTTATCAAG	-	9.80943	-617
EDQ92246(-)	CTTGTCAACCAC	+	11.5081	157
EDQ91922(+)	TTGGTTTTCAAG	-	10.2201	-345
EDQ91918(+)	CTTAACAACGAC	+	10.1594	-974
EDQ92235(-)	GTGGCTGCCAAG	-	9.54518	101
EDQ91910(+)	TTGGTTGTCAAG	-	12.5399	-59
EDQ92232(-)	CTTGACAACCAA	+	12.5399	-453
EDQ92226(-)	CTTGACAACCCC	+	11.5949	-312
EDQ92209(-)	CTTGACAGCCTC	+	9.5243	-268
EDQ92208(-)	CTTGTCAACCAT	+	9.78882	-503
EDQ91889(+)	CTTTACAACCAC	+	10.7363	70
EDQ91887(+)	TCGGTTGTCAAG	-	9.6111	-608
EDQ91882(+)	GTTGTTGTCAAG	-	12.4633	-672
EDQ91858(+)	ATTGCCAACCAC	+	9.55977	-602
EDQ91842(+)	TTGGTTGCCAAG	-	10.2786	93
EDQ91825(+)	CTTGACAACCCC	+	11.5949	-442
EDQ91825(+)	TTGGTCGTCAAG	-	10.2793	-873
EDQ92151(-)	CTTGACGACCAA	+	10.2793	-280
EDQ92151(-)	GGGGTTGTCAAG	-	11.5949	-711
EDQ92146(-)	ATTGACAACGAC	+	10.2997	132
EDQ92127(-)	TTTGACAACCAA	+	9.8547	-552
EDQ91805(+)	CTTGGCAACGAC	+	10.3923	-162
EDQ91804(+)	CTTGACAACGAG	+	10.4707	-781
EDQ92125(-)	CTCGTTGTCAAG	-	10.4707	-114
EDQ91796(+)	GAGGTTGTCAAG	-	12.1339	-511
EDQ91796(+)	GTGGTTGCCAAG	-	12.1547	-740
EDQ92119(-)	CTTGACAACCTC	+	12.1339	-390
EDQ92119(-)	CTTGGCAACCAC	+	12.1547	-161
EDQ91789(+)	CTTGACAACGAG	+	10.4707	-537
EDQ92106(-)	GTGGGCGTCAAG	-	9.65796	-975
EDQ92097(-)	GTGGTTTGCAAG	-	9.59386	95
EDQ91755(+)	CTGGTTGGCAAG	-	9.73071	-926
EDQ92075(-)	CTTGCCAACCAG	+	9.73071	-433
EDQ92067(-)	CTTGACACCCAG	+	9.73568	-299
EDQ92061(-)	GAGGTTGCCAAG	-	9.87261	86
EDQ91735(+)	GTGGGTGCCAAG	-	9.65729	145
EDQ92050(-)	CTTGACAACAGC	+	9.53456	75
EDQ91719(+)	CTGGTTGTCAAG	-	12.2331	-151
EDQ92040(-)	CTTGACAACCAG	+	12.2331	-240
EDQ92025(-)	CTTGTCAACGAC	+	9.74566	-581
EDQ91702(+)	CTTGACAACCCA	+	9.71873	-914
EDQ92024(-)	TGGGTTGTCAAG	-	9.71873	-706
EDQ91700(+)	GTCGTTGTCAAG	-	12.6536	47
EDQ92023(-)	CTTGACAACGAC	+	12.6536	-621
EDQ92021(-)	GTGGTCGTCAAT	-	9.8016	45
EDQ92020(-)	TTGCTTGTCAAG	-	9.68837	-239
EDQ92018(-)	GAGGATGTCAAG	-	9.73723	-1
EDQ91982(-)	CTTGGCAACCAC	+	12.1547	-81
EDQ91642(+)	GAGGTTGGCAAG	-	9.63145	-579
EDQ91962(-)	CTTGCCAACCTC	+	9.63145	-314
EDQ85844(+)	CTTGCCAACCAA	+	10.0374	-13
EDQ85838(+)	GTGGTCGCCAAG	-	9.89414	89
EDQ85906(-)	CTTGGCGACCAC	+	9.89414	-379
EDQ85836(+)	CTTGATGACCAC	+	9.7317	183
EDQ85904(-)	GTGGTCATCAAG	-	9.7317	-793
EDQ85896(-)	CTTAACAACCAT	+	10.2026	-715
EDQ85812(+)	TTGGTTGTCAAG	-	12.5399	-114
EDQ85807(+)	GTGGGTGTCAAG	-	11.9186	14
EDQ85875(-)	CTTGACACCCAC	+	11.9186	-248
EDQ85859(-)	GTGGTCATCAAG	-	9.7317	-908
EDQ85792(+)	CTTGGCATCCAC	+	9.7581	-664
EDQ85858(-)	GTGGATGCCAAG	-	9.7581	152
EDQ86003(+)	CTTGACGACCAA	+	10.2793	165
EDQ85986(+)	ATTAACAACCAC	+	9.56808	-779
EDQ86050(-)	CTTGACAACAAC	+	12.4633	-106
EDQ86030(-)	GTGGGTGTCAAT	-	9.56475	-398
EDQ85939(+)	CTTGACAACAAA	+	10.5872	-795
EDQ86022(-)	CTTGACAACCAC	+	14.416	-465
EDQ86020(-)	AAGGTTGTCAAG	-	10.4146	146
EDQ85928(+)	GCTGTTGTCAAG	-	9.53456	-879
EDQ85925(+)	GTGGGTGCCAAG	-	9.65729	-513
EDQ86109(+)	ATTGACAACAAC	+	10.1095	-741
EDQ86169(-)	GAGGTTTTCAAG	-	9.81415	53
EDQ86169(-)	GTTGTTGTCAAT	-	10.1095	-316
EDQ86162(-)	GTGGGCGTCAAG	-	9.65796	-152
EDQ86158(-)	CTTGACATCCAC	+	12.0194	-811
EDQ86235(+)	CTTGACATCAAC	+	10.0667	-603
EDQ86306(-)	GTTGATGTCAAG	-	10.0667	-542
EDQ86271(-)	CTTGACGACCAG	+	9.97253	-521
EDQ86386(+)	TTTGACAACCAA	+	9.8547	-721
EDQ86444(-)	CTTGCCAACCAA	+	10.0374	-851
EDQ86355(+)	TTTGTTGTCAAG	-	10.5872	-643
EDQ86338(+)	CTTGACAACCGA	+	9.6111	-457
EDQ86410(-)	TCGGTTGTCAAG	-	9.6111	-830
EDQ86336(+)	CTTGACAACAAA	+	10.5872	-363
EDQ86409(-)	TTTGTTGTCAAG	-	10.5872	-258
EDQ86402(-)	TTTGACAACCAC	+	11.7308	-543
EDQ86521(+)	ATTGACAACCAC	+	12.0622	-829
EDQ86521(+)	GTTGTTATCAAG	-	10.0396	-908
EDQ86588(-)	ATGGTTATCAAG	-	10.273	-692
EDQ86587(-)	ATGGTTGTCGAG	-	9.57081	-615
EDQ86581(-)	CTTGCCAACCAC	+	11.9136	-215
EDQ86578(-)	CTTGACAACAAA	+	10.5872	-153
EDQ86574(-)	CTTGCCAACCAA	+	10.0374	45
EDQ86498(+)	GTGGGCGTCAAG	-	9.65796	-561
EDQ86568(-)	CTTGACGCCCAC	+	9.65796	-804
EDQ86496(+)	CTTGACAGCCTC	+	9.5243	65
EDQ86559(-)	CTTGACAGCCAT	+	10.0871	-765
EDQ86553(-)	CTTGCCAACCTC	+	9.63145	-976
EDQ86481(+)	CTTGACAACAAT	+	10.744	118
EDQ86472(+)	ATTGACAACAAC	+	10.1095	-572
EDQ86543(-)	GTTGTTGTCAAT	-	10.1095	-502
EDQ86674(+)	GTGGTTGTCGAG	-	11.2901	-712
EDQ86735(-)	TTGGTTGTCAGG	-	9.55461	-892
EDQ86734(-)	CTTGACATCCAC	+	12.0194	-855
EDQ86731(-)	GTCATTGTCAAG	-	9.65442	-31
EDQ86651(+)	CTTGACAACCTC	+	12.1339	-705
EDQ86723(-)	GAGGTTGTCAAG	-	12.1339	104
EDQ86715(-)	CTTGACAAACAC	+	10.7237	136
EDQ86643(+)	CTTGACAGCCAA	+	9.9303	-394
EDQ86641(+)	CTTGTCAACAAC	+	9.55543	-103
EDQ86711(-)	GTTGTTGACAAG	-	9.55543	-433
EDQ86705(-)	CTTGACATCAAC	+	10.0667	-555
EDQ86634(+)	TTGGTTGTCAAC	-	9.63601	-189
EDQ86807(+)	CCTGACAACCAC	+	11.4308	-142
EDQ86789(+)	CTTGACAACGTC	+	10.3714	-980
EDQ86771(+)	CTTGGCAACCTC	+	9.87261	19
EDQ86841(-)	GAGGTTGCCAAG	-	9.87261	-681
EDQ86754(+)	GTTGACAACCAC	+	11.5122	-195
EDQ86827(-)	CTTGACAACCCA	+	9.71873	-176
EDQ86976(+)	CTTGACAACCAC	+	14.416	-47
EDQ86967(+)	CTTGACAACGCC	+	9.83242	-950
EDQ87042(-)	GGCGTTGTCAAG	-	9.83242	-136
EDQ86961(+)	CTGGGTGTCAAG	-	9.73568	-84
EDQ86999(-)	CTTGATGACCAC	+	9.7317	-616
EDQ87121(+)	CTTGAAAACAAC	+	10.1436	-438
EDQ87091(+)	GTGGTTCTCAAG	-	10.7929	79
EDQ87086(+)	GTCGTTGACAAG	-	9.74566	145
EDQ87085(+)	GTTGGTGTCAAG	-	9.96587	-390
EDQ87162(-)	CTTGACACCAAC	+	9.96587	-455
EDQ87161(-)	CTTGACAACACC	+	9.64219	-862
EDQ87160(-)	CTTGGCAGCCAC	+	9.54518	155
EDQ87072(+)	GTCGTTGTCGAG	-	9.52765	-434
EDQ87149(-)	CTCGACAACGAC	+	9.52765	53
EDQ87148(-)	CTCGACAACGAC	+	9.52765	-634
EDQ87143(-)	CTTGACGACCAT	+	10.4361	-702
EDQ87143(-)	CTTGGCAACCTC	+	9.87261	-39
EDQ87054(+)	CTTTACAACCAC	+	10.7363	-385
EDQ92714(+)	GCGGTTGTCAAG	-	11.4872	-800
EDQ92713(+)	GTTGACAACGAC	+	9.74969	178
EDQ92707(+)	GTTGTTGTCAAC	-	9.55946	-669
EDQ93150(-)	GTTGACAACAAC	+	9.55946	-734
EDQ92704(+)	ATTGTTGTCAAG	-	10.744	-609
EDQ93143(-)	GTTGTTGTCAAG	-	12.4633	-464
EDQ92684(+)	GTGGTCTTCAAG	-	9.83569	58
EDQ93129(-)	CTTGAAGACCAC	+	9.83569	-623
EDQ93123(-)	CTTGACGACCTC	+	9.87327	-372
EDQ92673(+)	TTTGACAACAAC	+	9.77815	-169
EDQ93120(-)	GTTGTTGTCAAA	-	9.77815	-895
EDQ92668(+)	GTGGTTGTCAAA	-	11.7308	-516
EDQ92665(+)	ATTGACAACCAT	+	10.3429	-223
EDQ93112(-)	ATGGTTGTCAAT	-	10.3429	-270
EDQ93107(-)	CTTGGCAACCAG	+	9.97187	-875
EDQ92660(+)	CTTGACAGCGAC	+	10.044	-528
EDQ93073(-)	CTTGACAATGAC	+	9.65442	-870
EDQ93073(-)	CTTGACAACCGC	+	11.4872	-95
EDQ92623(+)	CTTGACACCCAG	+	9.73568	-856
EDQ93057(-)	CTTGACAACATC	+	10.1812	-479
EDQ93054(-)	GTCGTCGTCAAG	-	10.3929	-6
EDQ92607(+)	CTTAACAACCAC	+	11.9219	-20
EDQ93028(-)	CTTGGCAACCAG	+	9.97187	-11
EDQ93008(-)	ATGGTTATCAAG	-	10.273	-942
EDQ93002(-)	CTTGACATCCTC	+	9.73723	171
EDQ93002(-)	GTGGATGCCAAG	-	9.7581	-958
EDQ92544(+)	GTGGTTGTCGAG	-	11.2901	-869
EDQ92536(+)	CTTGACGACCAC	+	12.1554	-99
EDQ92988(-)	GTGGTCGTCAAG	-	12.1554	-507
EDQ92980(-)	CTTGCAAACCAC	+	9.59386	-988
EDQ92516(+)	GTCGTCGTCAAG	-	10.3929	-638
EDQ92505(+)	CTTGACGACCTC	+	9.87327	-197
EDQ92495(+)	GTGGTTGTAAAG	-	10.7363	-454
EDQ92947(-)	CTTTACAACCAC	+	10.7363	-458
EDQ92943(-)	GAGGTTATCAAG	-	9.71016	-959
EDQ92942(-)	TTTGACAACCAG	+	9.54797	-24
EDQ92484(+)	CTTGACAACCTC	+	12.1339	-710
EDQ92483(+)	CTTGACGGCCAC	+	9.54584	-90
EDQ92935(-)	TTTGACAACGAC	+	9.96838	-884
EDQ92935(-)	GTGGCCGTCAAG	-	9.54584	-457
EDQ92481(+)	CTTGACAACGTC	+	10.3714	-106
EDQ92934(-)	GACGTTGTCAAG	-	10.3714	-970
EDQ92908(-)	CTTAACAACGAC	+	10.1594	-482
EDQ92460(+)	CTTGACAGCCAC	+	11.8064	-816
EDQ92456(+)	CTTGACAACCTC	+	12.1339	-318
EDQ92898(-)	CTTGCCAACCAA	+	10.0374	-132
EDQ92885(-)	CTTGACACCCAT	+	10.1993	-167
EDQ92426(+)	CTTGGCAACGAC	+	10.3923	4
EDQ92423(+)	CTGGTTGCCAAG	-	9.97187	-118
EDQ92870(-)	CTTGGCAACCAG	+	9.97187	-373
EDQ92399(+)	GTGGTTGTCAAG	-	14.416	-904
EDQ92826(-)	CTTGACAACCAA	+	12.5399	161
EDQ92825(-)	CTTGACAACCAA	+	12.5399	-812
EDQ92369(+)	CTTGACAACCAG	+	12.2331	-198
EDQ92811(-)	CTTGACAACCAA	+	12.5399	107
EDQ92808(-)	CTTGCCAACCAG	+	9.73071	-423
EDQ92794(-)	CTTGACAGCAAC	+	9.85375	-480
EDQ92324(+)	CTTGCCAACCAC	+	11.9136	3
EDQ92780(-)	GTGGTTGGCAAG	-	11.9136	-379
EDQ92779(-)	GTGGTCGTCAAT	-	9.8016	-971
EDQ92313(+)	GTTGACAACAAC	+	9.55946	-565
EDQ92311(+)	CCTGACAACCAT	+	9.71145	-685
EDQ92311(+)	GTTGTTGTCAAG	-	12.4633	-283
EDQ92310(+)	TTGATTGTCAAG	-	9.54073	-536
EDQ92305(+)	TTGGTTGTCAAC	-	9.63601	-90
EDQ92761(-)	GTTGACAACCAA	+	9.63601	-728
EDQ92297(+)	GTGGCCGTCAAG	-	9.54584	-641
EDQ92295(+)	CTTAACAACGAC	+	10.1594	-50
EDQ92749(-)	GTCGTTGTTAAG	-	10.1594	-315
EDQ87365(-)	CTTGACGCCCAC	+	9.65796	-987
EDQ87364(-)	CTTGGCAACCAC	+	12.1547	-792
EDQ87252(+)	GTGGTCATCAAG	-	9.7317	-757
EDQ87223(+)	TTGGTTTTCAAG	-	10.2201	-3
EDQ87326(-)	CTTGAAAACCAA	+	10.2201	-517
EDQ87220(+)	GTCGTTGTCGAG	-	9.52765	-587
EDQ87319(-)	CTTGAAAACAAC	+	10.1436	73
EDQ87315(-)	CTTGACACCAAC	+	9.96587	-678
EDQ87460(+)	CTTGACAACAAC	+	12.4633	-242
EDQ87460(+)	AAGGTTGTCAAG	-	10.4146	-285
EDQ87543(-)	CTTGACAACCTT	+	10.4146	-689
EDQ87543(-)	GTTGTTGTCAAG	-	12.4633	-732
EDQ87433(+)	CTTGGCAACCAG	+	9.97187	-172
EDQ87425(+)	CTTGACGTCCAC	+	9.75876	-392
EDQ87512(-)	GTGGACGTCAAG	-	9.75876	-417
EDQ87509(-)	GTTGTTTTCAAG	-	10.1436	-431
EDQ87413(+)	GTGGGTTTCAAG	-	9.59884	-180
EDQ87489(-)	CTTGACAGCCTC	+	9.5243	-502
EDQ87483(-)	GTCGTTGCCAAG	-	10.3923	-850
EDQ87392(+)	TTGGTTGCCAAG	-	10.2786	-307
EDQ87712(-)	CTTGCCAACCAC	+	11.9136	-328
EDQ87595(+)	CTTGACAGCCAC	+	11.8064	-347
EDQ87584(+)	CTTAACAACCAA	+	10.0457	-659
EDQ87679(-)	TTGGTTGTTAAG	-	10.0457	-654
EDQ87674(-)	GTTGACAACCAA	+	9.63601	-634
EDQ87579(+)	CTTGTCAACCAC	+	11.5081	-634
EDQ87667(-)	GTGGTTGACAAG	-	11.5081	-440
EDQ87656(-)	ATTGACGACCAC	+	9.8016	-353
EDQ87653(-)	ATGGTTGTCAAT	-	10.3429	-722
EDQ87556(+)	CTTGACATCCTC	+	9.73723	137
EDQ87643(-)	GAGGATGTCAAG	-	9.73723	-775
EDQ87554(+)	CTGGCTGTCAAG	-	9.62357	-403
EDQ87641(-)	CTTGACAGCCAG	+	9.62357	-287
EDQ84056(-)	ATGGATGTCAAG	-	10.3001	-852
EDQ87799(+)	CTTGCCGACCAC	+	9.65298	-227
EDQ87792(+)	GTTGTTGTCAAG	-	12.4633	-232
EDQ87886(-)	CTTGACAGCAAC	+	9.85375	-867
EDQ87886(-)	GAGGATGTCAAG	-	9.73723	94
EDQ87774(+)	GTGGTAGTCAAG	-	10.6	-908
EDQ87726(+)	GTGGGTGCCAAG	-	9.65729	-318
EDQ88053(+)	ATGGTTGTCAAT	-	10.3429	-681
EDQ88179(-)	ATTGACAACCAT	+	10.3429	-715
EDQ88178(-)	GTTGACAACCAA	+	9.63601	-840
EDQ88051(+)	ATTGACAACGAC	+	10.2997	119
EDQ88177(-)	GTCGTTGTCAAT	-	10.2997	-777
EDQ88033(+)	GTCGTTGTCAAC	-	9.74969	-720
EDQ88028(+)	GTCGTTGTCAAG	-	12.6536	-947
EDQ88156(-)	CTTGACAACGAC	+	12.6536	-288
EDQ87971(+)	CTTGACAACAAA	+	10.5872	-857
EDQ87966(+)	GTTGTTGTCAAG	-	12.4633	-355
EDQ87965(+)	CTTGACGACCAG	+	9.97253	5
EDQ88096(-)	CTGGTCGTCAAG	-	9.97253	-306
EDQ88092(-)	CTTGACACCCAG	+	9.73568	-791
EDQ88081(-)	CTTGACACCGAC	+	10.1561	-776
EDQ87952(+)	GACGTTGTCAAG	-	10.3714	-469
EDQ88059(-)	CTTGACAACCGT	+	9.76794	-245
EDQ88294(+)	CTGGTTGTCAAT	-	9.87932	-39
EDQ88293(+)	CTTGCCAACAAC	+	9.9609	-274
EDQ88397(-)	GTGGTTGTCAAT	-	12.0622	170
EDQ88272(+)	CTTGGCATCCAC	+	9.7581	52
EDQ88271(+)	GTTGTTGTTAAG	-	9.9692	-751
EDQ88390(-)	CTTAACAACAAC	+	9.9692	-586
EDQ88388(-)	GAGGTCGTCAAG	-	9.87327	-824
EDQ88262(+)	CTTGGCAACCAG	+	9.97187	-349
EDQ88371(-)	CTTGAAAACCAC	+	12.0963	-743
EDQ88250(+)	GTGGGTGTCAAG	-	11.9186	-779
EDQ88241(+)	CTTGACAACCAA	+	12.5399	64
EDQ88360(-)	TTGGTTGTCAAG	-	12.5399	-772
EDQ88235(+)	GGTGTTGTCAAG	-	9.64219	-669
EDQ88234(+)	CTTGACAACATC	+	10.1812	-306
EDQ88352(-)	GATGTTGTCAAG	-	10.1812	-376
EDQ88210(+)	CTTGGCGACCAC	+	9.89414	-808
EDQ88610(-)	GTGGCTGCCAAG	-	9.54518	-143
EDQ88607(-)	CTTGACACCCAC	+	11.9186	-72
EDQ88487(+)	TTGGTTGGCAAG	-	10.0374	-317
EDQ88605(-)	CTTGCCAACCAA	+	10.0374	-254
EDQ88464(+)	CTCGTTGTCAAG	-	10.4707	-122
EDQ88591(-)	CTTGACAACGAG	+	10.4707	-453
EDQ88460(+)	GTTGTTGCCAAG	-	10.2021	-226
EDQ88589(-)	CTTGGCAACAAC	+	10.2021	-81
EDQ88580(-)	TTGGATGTCAAG	-	10.1432	-895
EDQ88452(+)	TTTGACAACGAC	+	9.96838	-91
EDQ88431(+)	GTCCTTGTCAAG	-	9.80205	-587
EDQ88903(-)	GTGGTTTTCAAG	-	12.0963	-16
EDQ88774(+)	GTGGTTGTCCAG	-	10.7546	-899
EDQ88899(-)	CTGGACAACCAC	+	10.7546	-805
EDQ88769(+)	GTTGTTGTCAAG	-	12.4633	-261
EDQ88762(+)	CTTGACACCCTC	+	9.63642	-16
EDQ88747(+)	GTGGTTGTCGAG	-	11.2901	-887
EDQ88872(-)	CTCGACAACCAC	+	11.2901	-83
EDQ88831(-)	GTCGGTGTCAAG	-	10.1561	-159
EDQ88697(+)	TTTGACAACCAC	+	11.7308	-212
EDQ88808(-)	CTTGACAACGCC	+	9.83242	-843
EDQ88684(+)	CTTGACAAGAAC	+	9.61183	-651
EDQ88803(-)	GTTCTTGTCAAG	-	9.61183	-69
EDQ88679(+)	TTTGACAACGAC	+	9.96838	-738
EDQ88671(+)	CTTGACAACACC	+	9.64219	-885
EDQ89043(+)	CTGGTTGTCAAG	-	12.2331	-265
EDQ89036(+)	GTTGACAACGAC	+	9.74969	-637
EDQ89033(+)	TTGGTTTTCAAG	-	10.2201	-194
EDQ89020(+)	GAGGTTGGCAAG	-	9.63145	-14
EDQ89011(+)	CTTAACAACAAC	+	9.9692	-152
EDQ89154(-)	GTTGTTGTTAAG	-	9.9692	-596
EDQ89010(+)	CTTGACAACCGC	+	11.4872	-487
EDQ89153(-)	GCGGTTGTCAAG	-	11.4872	-379
EDQ89003(+)	CCTGACAACCAA	+	9.55461	-664
EDQ89137(-)	CTTGACAACGAC	+	12.6536	-29
EDQ88987(+)	TTGGTTGTCAAA	-	9.8547	-272
EDQ89133(-)	TTTGACAACCAA	+	9.8547	-19
EDQ88969(+)	CTTGCCGACCAC	+	9.65298	-152
EDQ89116(-)	GTGGTCGGCAAG	-	9.65298	-778
EDQ89110(-)	GTGGACGTCAAG	-	9.75876	-974
EDQ88953(+)	GTCGTTGTCGAG	-	9.52765	-979
EDQ88948(+)	CTTGTCAACGAC	+	9.74566	-780
EDQ89094(-)	GTCGTTGACAAG	-	9.74566	-217
EDQ89069(-)	CTTGACACCCAC	+	11.9186	-591
EDQ89289(+)	CTTGACAACCGT	+	9.76794	-249
EDQ89399(-)	CTTGACAACAAC	+	12.4633	-287
EDQ89256(+)	TTGATTGTCAAG	-	9.54073	-649
EDQ89388(-)	CTTGACAACTAC	+	11.1416	-497
EDQ89218(+)	CTTGACAACCAC	+	14.416	-400
EDQ89353(-)	GTGGTTGTCAAG	-	14.416	-546
EDQ89201(+)	GTTGTTGTCAAT	-	10.1095	-523
EDQ89335(-)	CTTGACAACCAT	+	12.6967	-693
